# A method for predicting linear and conformational B-cell epitopes in an antigen from its primary sequence

**DOI:** 10.1101/2023.01.18.524531

**Authors:** Nishant Kumar, Sadhana Tripathi, Neelam Sharma, Sumeet Patiyal, Naorem Leimarembi Devi, Gajendra P. S. Raghava

## Abstract

B-cell is an essential component of the immune system that plays a vital role in providing the immune response against any pathogenic infection by producing antibodies. Existing methods either predict linear or conformational B-cell epitopes in an antigen. In this study, a single method was developed for predicting both types (linear/conformational) of B-cell epitopes. The dataset used in this study contains 3875 B-cell epitopes and 3996 non-B-cell epitopes, where B-cell epitopes consist of both linear and conformational B-cell epitopes. Our primary analysis indicates that certain residues (like Asp, Glu, Lys, Asn) are more prominent in B-cell epitopes. We developed machine-learning based methods using different types of sequence composition and achieved the highest AUC of 0.80 using dipeptide composition. In addition, models were developed on selected features, but no further improvement was observed. Our similarity-based method implemented using BLAST shows a high probability of correct prediction with poor sensitivity. Finally, we came up with a hybrid model that combine alignment free (dipeptide based random forest model) and alignment-based (BLAST based similarity) model. Our hybrid model attained maximum AUC 0.83 with MCC 0.49 on the independent dataset. Our hybrid model performs better than existing methods on an independent dataset used in this study. All models trained and tested on 80% data using cross-validation technique and final model was evaluated on 20% data called independent or validation dataset. A webserver and standalone package named “CLBTope” has been developed for predicting, designing, and scanning B-cell epitopes in an antigen sequence (https://webs.iiitd.edu.in/raghava/clbtope/).
