## Supplementary Table for "A method for predicting linear and conformational B-cell epitopes in an antigen from its primary sequence"

### Sheet: Table S1
Table S1: Performance of ML-based models developed on 10 different composition-based features
	DPC
	Traning					Validation
	Sens	Spec	Accuracy	AUC	MCC	Sens	Spec	Accuracy	AUC	MCC
DT	60.194	62.058	61.14	0.631	0.223	58.323	64.581	61.499	0.641	0.23
RF	71.065	72.631	71.86	0.79	0.437	71.613	72.591	72.109	0.802	0.442
LR	64.968	64.748	64.856	0.711	0.297	61.677	65.707	63.723	0.695	0.274
XGB	70.323	71.16	70.748	0.775	0.415	70.194	71.464	70.839	0.779	0.417
KNN	67.484	66.25	66.857	0.734	0.337	68	63.579	65.756	0.734	0.316
GNB	63.935	63.935	63.935	0.69	0.279	65.161	64.581	64.867	0.692	0.297
ET	72.258	70.942	71.59	0.789	0.432	74.71	69.712	72.173	0.811	0.445
	AAC
	Traning					Validation
	Sens	Spec	Accuracy	AUC	MCC	Sens	Spec	Accuracy	AUC	MCC
DT	63.935	63.997	63.967	0.688	0.279	67.742	63.454	65.565	0.704	0.312
RF	71.419	70.472	70.939	0.788	0.419	73.032	71.965	72.49	0.793	0.45
LR	68.452	68.439	68.445	0.75	0.369	66.839	68.961	67.916	0.748	0.358
XGB	70.806	70.566	70.684	0.783	0.414	69.548	71.84	70.712	0.775	0.414
KNN	67.258	69.315	68.302	0.755	0.366	67.484	69.712	68.615	0.747	0.372
GNB	64.548	63.81	64.173	0.697	0.284	61.677	67.209	64.485	0.685	0.289
ET	70.613	70.723	70.669	0.788	0.413	73.677	70.338	71.982	0.787	0.44
	APAAC
	Traning					Validation
	Sens	Spec	Accuracy	AUC	MCC	Sens	Spec	Accuracy	AUC	MCC
DT	63.323	62.34	62.824	0.675	0.257	58.452	66.083	62.325	0.685	0.246
RF	70.613	71.098	70.859	0.787	0.417	71.742	71.715	71.728	0.793	0.435
LR	64.968	64.811	64.888	0.712	0.298	63.871	65.207	64.549	0.703	0.291
XGB	70.226	70.848	70.542	0.777	0.411	69.161	71.589	70.394	0.774	0.408
KNN	68.516	68.377	68.445	0.756	0.369	69.032	68.961	68.996	0.747	0.38
GNB	65	64.248	64.618	0.7	0.292	61.032	68.21	64.676	0.686	0.293
ET	70.161	71.192	70.684	0.788	0.414	72.387	70.839	71.601	0.787	0.432
	CETD
	Traning					Validation
	Sens	Spec	Accuracy	AUC	MCC	Sens	Spec	Accuracy	AUC	MCC
DT	67.194	65.374	66.27	0.711	0.326	70.194	62.703	66.391	0.706	0.33
RF	72	70.816	71.399	0.782	0.428	71.613	69.962	70.775	0.792	0.416
LR	68.226	69.815	69.033	0.759	0.38	67.484	68.836	68.17	0.756	0.363
XGB	71.258	70.253	70.748	0.779	0.415	73.548	70.088	71.792	0.787	0.436
KNN	70.581	69.471	70.017	0.77	0.4	70.065	69.086	69.568	0.769	0.391
GNB	70.387	65.28	67.794	0.741	0.357	70.452	64.205	67.281	0.736	0.347
ET	71.355	70.848	71.097	0.779	0.422	72	69.962	70.966	0.793	0.42
	PAAC
	Traning					Validation
	Sens	Spec	Accuracy	AUC	MCC	Sens	Spec	Accuracy	AUC	MCC
DT	63.774	62.434	63.094	0.674	0.262	61.806	65.081	63.469	0.676	0.269
RF	70.548	70.441	70.494	0.787	0.41	72.774	72.09	72.427	0.796	0.449
LR	64.806	65.249	65.031	0.711	0.301	62.581	63.83	63.215	0.701	0.264
XGB	70.452	69.471	69.954	0.778	0.399	69.935	70.213	70.076	0.777	0.401
KNN	68.387	68.408	68.398	0.756	0.368	69.032	68.961	68.996	0.747	0.38
GNB	64.097	64.936	64.523	0.699	0.29	59.871	67.584	63.787	0.687	0.275
ET	70.355	70.723	70.542	0.789	0.411	73.161	70.463	71.792	0.789	0.436
	PCP
	Traning					Validation
	Sens	Spec	Accuracy	AUC	MCC	Sens	Spec	Accuracy	AUC	MCC
DT	63.161	64.185	63.681	0.685	0.273	64	61.452	62.706	0.668	0.255
RF	69.613	68.721	69.16	0.76	0.383	70.968	69.587	70.267	0.762	0.406
LR	65.226	64.936	65.079	0.711	0.302	63.226	63.705	63.469	0.701	0.269
XGB	70.613	70.128	70.367	0.776	0.407	70.71	68.335	69.504	0.76	0.39
KNN	66.097	64.123	65.094	0.718	0.302	63.742	65.582	64.676	0.708	0.293
GNB	64.032	64.248	64.142	0.699	0.283	62.065	65.457	63.787	0.69	0.275
ET	67.516	68.22	67.874	0.747	0.357	67.355	69.837	68.615	0.749	0.372
	QSO
	Traning					Validation
	Sens	Spec	Accuracy	AUC	MCC	Sens	Spec	Accuracy	AUC	MCC
DT	63.129	61.839	62.474	0.665	0.25	63.355	62.578	62.961	0.68	0.259
RF	69.194	69.471	69.335	0.763	0.387	68.258	70.588	69.441	0.761	0.389
LR	68.29	68.345	68.318	0.752	0.366	66.71	69.086	67.916	0.752	0.358
XGB	69.194	68.314	68.747	0.752	0.375	68.387	68.586	68.488	0.753	0.37
KNN	66.032	68.47	67.27	0.745	0.345	67.226	68.21	67.726	0.743	0.354
GNB	36.613	77.072	57.154	0.665	0.15	22.452	92.491	58.005	0.706	0.21
ET	69.452	68.627	69.033	0.765	0.381	70.194	68.836	69.504	0.767	0.39
	SER
	Traning					Validation
	Sens	Spec	Accuracy	AUC	MCC	Sens	Spec	Accuracy	AUC	MCC
DT	63.968	61.589	62.76	0.682	0.256	62.194	66.708	64.485	0.686	0.289
RF	71.194	70.003	70.589	0.787	0.412	73.161	71.715	72.427	0.794	0.449
LR	66.29	65.78	66.031	0.722	0.321	67.097	64.956	66.01	0.717	0.321
XGB	70.871	70.535	70.7	0.781	0.414	73.419	69.587	71.474	0.781	0.43
KNN	68.806	66.719	67.747	0.748	0.355	70.968	65.707	68.297	0.742	0.367
GNB	65.742	65.78	65.761	0.72	0.315	65.548	65.582	65.565	0.716	0.311
ET	70.129	69.941	70.033	0.779	0.401	70.968	70.713	70.839	0.781	0.417
	SPC
	Traning					Validation
	Sens	Spec	Accuracy	AUC	MCC	Sens	Spec	Accuracy	AUC	MCC
DT	63.452	63.747	63.602	0.68	0.272	58.71	64.205	61.499	0.671	0.23
RF	68.839	68.846	68.842	0.763	0.377	70.581	68.21	69.377	0.763	0.388
LR	65.129	63.935	64.523	0.706	0.291	64	63.204	63.596	0.69	0.272
XGB	70.516	70.441	70.478	0.772	0.41	70.968	68.961	69.949	0.763	0.399
KNN	65.548	66.218	65.889	0.721	0.318	63.871	66.458	65.184	0.722	0.303
GNB	63.548	63.591	63.57	0.682	0.271	58.71	63.454	61.118	0.656	0.222
ET	67.774	68.815	68.302	0.749	0.366	69.935	68.461	69.187	0.751	0.384
	RRI
	Traning					Validation
	Sens	Spec	Accuracy	AUC	MCC	Sens	Spec	Accuracy	AUC	MCC
DT	60.742	61.839	61.299	0.647	0.226	60.129	65.081	62.643	0.675	0.252
RF	65.677	65.217	65.444	0.719	0.309	68.774	63.079	65.883	0.726	0.319
LR	64.935	66.25	65.603	0.718	0.312	67.355	63.955	65.629	0.716	0.313
XGB	64.548	65.78	65.174	0.716	0.303	68.774	64.831	66.773	0.728	0.336
KNN	64.935	65.655	65.301	0.715	0.306	67.226	62.078	64.612	0.713	0.293
GNB	65.355	65.593	65.476	0.71	0.309	65.935	64.08	64.994	0.708	0.3
ET	65.903	66.625	66.27	0.723	0.325	69.935	64.456	67.154	0.73	0.344

### Sheet: Table S2
Table S2: Feature selection on Hybrid feature set based on MRMR
Name	MRMR 400 Features
	Training					Validation
	Sens	Spec	Acc	AUC	MCC	Sens	Spec	Acc	AUC	MCC
DT	65.71	65.249	65.476	0.707	0.31	69.548	62.203	65.82	0.707	0.318
RF	72.419	71.661	72.034	0.792	0.441	71.484	72.591	72.046	0.797	0.441
LR	69.29	69.534	69.414	0.764	0.388	68.903	70.463	69.695	0.76	0.394
XGB	71.742	72.443	72.098	0.787	0.442	71.613	70.964	71.283	0.78	0.426
KN	71.323	69.847	70.573	0.775	0.412	70.839	69.587	70.203	0.78	0.404
GNB	69.258	69.284	69.271	0.753	0.385	67.484	69.212	68.361	0.74	0.367
ET	72.032	71.723	71.875	0.789	0.438	71.742	73.217	72.49	0.798	0.45
Name	MRMR 200 Features
	Training					Validation
	Sens	Spec	Acc	AUC	MCC	Sens	Spec	Acc	AUC	MCC
DT	65.387	65.561	65.476	0.71	0.309	64.774	71.84	68.361	0.737	0.367
RF	71.742	71.786	71.764	0.789	0.435	71.226	72.841	72.046	0.793	0.441
LR	69.452	68.596	69.017	0.763	0.38	69.29	67.835	68.551	0.755	0.371
XGB	71.935	70.785	71.351	0.787	0.427	71.226	69.712	70.457	0.78	0.409
KN	71.484	70.128	70.796	0.774	0.416	70.452	70.839	70.648	0.774	0.413
GNB	68.871	68.502	68.684	0.755	0.374	65.806	68.085	66.963	0.734	0.339
ET	72.065	71.192	71.621	0.785	0.433	71.613	72.466	72.046	0.793	0.441
Name	MRMR 100 Features
	Training					Validation
	Sens	Spec	Acc	AUC	MCC	Sens	Spec	Acc	AUC	MCC
DT	65.742	66.218	65.984	0.721	0.32	70.71	62.954	66.773	0.722	0.337
RF	71.71	70.691	71.193	0.784	0.424	71.484	71.84	71.665	0.79	0.433
LR	68.71	69.315	69.017	0.759	0.38	66.452	68.836	67.662	0.753	0.353
XGB	70.871	70.128	70.494	0.777	0.41	71.742	70.588	71.156	0.774	0.423
KN	69.71	70.597	70.16	0.767	0.403	68.903	69.712	69.314	0.774	0.386
GNB	69.484	67.251	68.35	0.749	0.367	67.097	68.21	67.662	0.742	0.353
ET	70.806	70.285	70.542	0.778	0.411	70.065	71.965	71.029	0.786	0.42

### Sheet: Table S3
Table S3: Feature selection on DPC feature based on MRMR
	MRMR 200 Features
Name	Training					Validation
	Sens	Spec	Acc	AUC	MCC	Sens	Spec	Acc	AUC	MCC
DT	62.516	60.244	61.363	0.642	0.228	72.903	53.442	63.024	0.661	0.268
RF	71.161	71.098	71.129	0.781	0.423	70.839	72.966	71.919	0.791	0.438
LR	66.29	66.375	66.333	0.724	0.327	62.581	63.579	63.088	0.694	0.262
XGB	70.839	71.004	70.923	0.774	0.418	68.258	68.836	68.551	0.77	0.371
KN	63.065	61.839	62.442	0.682	0.249	60.516	63.204	61.881	0.667	0.237
GNB	66.387	66.375	66.381	0.717	0.328	65.677	64.581	65.121	0.696	0.303
ET	70.839	70.535	70.684	0.778	0.414	71.613	69.337	70.457	0.786	0.41
	MRMR 150 Features
Name	Training					Validation
	Sens	Spec	Acc	AUC	MCC	Sens	Spec	Acc	AUC	MCC
DT	59.581	64.654	62.157	0.649	0.243	73.806	54.193	63.85	0.67	0.285
RF	70.871	71.223	71.05	0.776	0.421	69.032	72.09	70.584	0.782	0.411
LR	67.161	66.031	66.587	0.726	0.332	63.226	64.33	63.787	0.693	0.276
XGB	70.71	71.661	71.193	0.778	0.424	68.903	70.964	69.949	0.771	0.399
KN	66.71	59.243	62.919	0.677	0.26	56.774	66.834	61.881	0.67	0.237
GNB	66.645	66.594	66.619	0.723	0.332	63.742	65.207	64.485	0.691	0.29
ET	70.484	69.972	70.224	0.773	0.405	71.097	68.836	69.949	0.78	0.399
	MRMR 100 Features
Name	Training					Validation
	Sens	Spec	Acc	AUC	MCC	Sens	Spec	Acc	AUC	MCC
DT	63.226	61.652	62.427	0.658	0.249	60	70.338	65.248	0.696	0.305
RF	70.452	68.94	69.684	0.766	0.394	70.194	67.96	69.06	0.766	0.382
LR	67.548	65.749	66.635	0.724	0.333	63.613	60.826	62.198	0.682	0.244
XGB	70.871	70.754	70.811	0.775	0.416	70.065	67.084	68.551	0.757	0.372
KN	65.613	59.18	62.347	0.672	0.248	54.065	70.713	62.516	0.657	0.251
GNB	66.129	66.156	66.143	0.719	0.323	62.194	62.453	62.325	0.676	0.246
ET	68.935	69.19	69.065	0.761	0.381	66.71	68.085	67.408	0.747	0.348
